# Comprehensive characterization of genomic, transcriptomic and epigenomic artifacts introduced in formalin-fixed, paraffin-embedded tissues

**DOI:** 10.64898/2026.08.31.748145

**Authors:** Erik J Zmuda, Kyle R Covington, Cyriac Kandoth, Charlotte K Y Ng, Daniel J Weisenberger, Reanne Bowlby, Andy Chu, Richard Corbett, Denise Brooks, Andrew D Cherniack, Bradley Murray, Shiyun Ling, Wei Zhao, Eve Shinbrot, Raymond S Lim, Moiz S Bootwalla, Toshinori Hinoue, Jianhong Hu, Nipun Kakkar, Michael Lawrence, Michael McLellan, Christopher Miller, Donna Morton, Andrew J Mungall, Donna Muzny, Carrie Sougnez, Petar Stojanov, Liu Xi, Nicholas Schultz, Rehan Akbani, Christina Curtis, Bob Fulton, Richard A Gibbs, Gad Getz, Paul Spellman, Marco Marra, Marc Ladanyi, Roy Tarnuzzer, Heidi Sofia, the Cancer Genome Atlas Research Network, Carolyn Hutter, David A Wheeler, Julie Gastier-Foster, Peter W Laird, HarshaVardhan Doddapaneni, Jorge S Reis-Filho, Jean Claude Zenklusen, Katherine A Hoadley

## Abstract

Genomic, transcriptomic and epigenomic characterization has accelerated the discovery of clinically-relevant alterations in cancer, predominantly using fresh frozen (FF) specimens. However, clinical molecular pathology laboratories prefer formalin-fixed paraffin-embedded (FFPE) methods, known to introduce artifacts at the nucleic acid level, over fresh frozen methods. Extending the multi-platform analysis to FFPE specimens for comprehensive clinical molecular diagnosis requires a thorough understanding of the consequence of formalin-fixation. We present a detailed multi-platform characterization of FFPE preservation using paired FF specimens as the ’gold standard’. DNA and RNA were obtained from 38 patients across 6 cancer types using a FFPE optimized co-isolation. The impact of FFPE on exome sequencing was dependent on filtering, where a minimum coverage or supporting read filter can mitigate FFPE-specific false positives. Copy number alterations, MSI assessment, mutational signatures, and DNA methylation were comparable between FFPE and FF. FFPE biases in RNA expression can be overcome when using biology-relevant genes and we describe a novel consequence of FFPE on miRNA species diversity. Collectively, this data provides a broad view of FFPE artifact and offers best practices for overcome these biases.
