## Supplementary material for "Comprehensive characterization of genomic, transcriptomic and epigenomic artifacts introduced in formalin-fixed, paraffin-embedded tissues": TCGA Research Network List

### Sheet: Sheet1
The Cancer Genome Atlas Research Network
Salutation (Mr. Ms. Mrs. Dr.)	Author Name	Institution	Role
Dr.	Swapna Mahurkar	USC-JHU-VARI GCC	DNA Methylation Analysis
Mr.	Phillip H. Lai	USC-JHU-VARI GCC	DNA Methylation Analysis
Dr.	David J. Van Den Berg	USC-JHU-VARI GCC	DNA Methylation Analysis
Ms.	Jacqueline E. Schein	Canada’s Michael Smith Genome Sciences Centre, BC Cancer Agency, Vancouver, BC V5Z 4S6	GCC BCCA - miRNA sequencing
Ms.	Angela Tam	Canada’s Michael Smith Genome Sciences Centre, BC Cancer Agency, Vancouver, BC V5Z 4S6	GCC BCCA - miRNA sequencing
Dr.	Robert A. Holt	Canada’s Michael Smith Genome Sciences Centre, BC Cancer Agency, Vancouver, BC V5Z 4S6	GCC BCCA - miRNA sequencing
Dr.	Richard A. Moore	Canada’s Michael Smith Genome Sciences Centre, BC Cancer Agency, Vancouver, BC V5Z 4S6	GCC BCCA - miRNA sequencing
Ms.	Miruna Balasundaram	Canada’s Michael Smith Genome Sciences Centre, BC Cancer Agency, Vancouver, BC V5Z 4S6	GCC BCCA - miRNA sequencing
Dr.	Yussanne Ma	Canada’s Michael Smith Genome Sciences Centre, BC Cancer Agency, Vancouver, BC V5Z 4S6	GCC BCCA - miRNA sequencing
Dr.	Marco A. Marra	Canada’s Michael Smith Genome Sciences Centre, BC Cancer Agency, Vancouver, BC V5Z 4S6	GCC BCCA - miRNA sequencing
Dr.	Steven J.M. Jones	Canada’s Michael Smith Genome Sciences Centre, BC Cancer Agency, Vancouver, BC V5Z 4S6	GCC BCCA - miRNA sequencing
Mr.	Andy Chu	Canada’s Michael Smith Genome Sciences Centre, BC Cancer Agency, Vancouver, BC V5Z 4S6	GCC BCCA - miRNA sequencing
Dr.	Gordon Robertson	Canada’s Michael Smith Genome Sciences Centre, BC Cancer Agency, Vancouver, BC V5Z 4S6	GCC BCCA - miRNA sequencing
Ms.	Payal Sipahimalani	Canada’s Michael Smith Genome Sciences Centre, BC Cancer Agency, Vancouver, BC V5Z 4S6	GCC BCCA - miRNA sequencing
Dr	Robert Penny	International Genomics Consortium 85004	IGC-BCR- PI
Dr	Scott Morris	International Genomics Consortium 85004	IGC-BCR- protocol development
Dr	Joseph Paulauskis	International Genomics Consortium 85004	IGC-BCR- project manager
Mr	David Mallery	International Genomics Consortium 85004	IGC-BCR
Mr	Troy Shelton	International Genomics Consortium 85004	IGC-BCR- project manager
Ms.	Natalie Bir	The Research Institute at Nationwide Children's Hospital, Columbus, OH 43205	NCH BCR protocol development
Mr.	Jay Bowen	The Research Institute at Nationwide Children's Hospital, Columbus, OH 43206	NCH BCR Program Director
Ms.	Jessica Frick	The Research Institute at Nationwide Children's Hospital, Columbus, OH 43207	NCH BCR protocol development
Dr.	Julie M. Gastier-Foster	The Research Institute at Nationwide Children's Hospital, Columbus, OH 43208	NCH BCR Principal Investigator
Mr.	Mark Gerken	The Research Institute at Nationwide Children's Hospital, Columbus, OH 43209	NCH BCR Informatics Project Manager
Mr.	Andrew Hammac	The Research Institute at Nationwide Children's Hospital, Columbus, OH 43210	NCH BCR protocol development
Ms.	Kristen M. Leraas	The Research Institute at Nationwide Children's Hospital, Columbus, OH 43211	NCH BCR Project Manager
Dr.	Nilsa C. Ramirez	The Research Institute at Nationwide Children's Hospital, Columbus, OH 43212	NCH BCR Lead Pathologist
Dr.	Erik Zmuda	The Research Institute at Nationwide Children's Hospital, Columbus, OH 43213	NCH BCR Molecular Technical Director
Dr.	Mary Iacocca	Helen F. Graham Cancer Center and Research Institute Christiana Care Health System 4701 Ogletown-Stanton Rd Newark, DE 19731	Pathologist, Medical Director Tissue Procurement Center, CCHS
Ms.	Brenda Rabeno	Helen F. Graham Cancer Center and Research Institute Christiana Care Health System 4701 Ogletown-Stanton Rd Newark, DE 19731	Manager, Tissue Procurement Center, CCHS
Ms.	Lori Huelsenbeck-Dill	Helen F. Graham Cancer Center and Research Institute Christiana Care Health System 4701 Ogletown-Stanton Rd Newark, DE 19731	Research Coordinator, Tissue Procurement, CCHS
Ms.	Patricia Swanson	Helen F. Graham Cancer Center and Research Institute Christiana Care Health System 4701 Ogletown-Stanton Rd Newark, DE 19731	Program Manager, Translational Research
