## Supplemental Table 2 - Concordance Summary for "Comprehensive characterization of genomic, transcriptomic and epigenomic artifacts introduced in formalin-fixed, paraffin-embedded tissues"

### Sheet: nREF
nREF		COUNTS									CONCORDANCE							CONCORDANCE
		SNP				INDEL					SNP			INDEL				SNP			INDEL
No filter		Overall	Present in Both	FF Only	FFPE Only	Overall	Present in Both	FF Only	FFPE Only		Present in Both	FF Only	FFPE Only	Present in Both	FF Only	FFPE Only		Present in Both	FF Only	FFPE Only	Present in Both	FF Only	FFPE Only
All cases (n=37)	All Events	61067	20439	2825	37803	5745	3828	483	1434		0.334698	0.0462607	0.619041	0.666319	0.0840731	0.249608
	<=20% VAF	49774	11208	1995	36571	3282	1699	319	1264		0.225178	0.0400812	0.734741	0.517672	0.0971968	0.385131		0.548363	0.706195	0.96741	0.443835	0.660455	0.88145
	>20% VAF	11293	9231	830	1232	2463	2129	164	170		0.817409	0.0734969	0.109094	0.864393	0.0665855	0.0690215		0.451637	0.293805	0.03259	0.556165	0.339545	0.11855
BLCA (n=3)	All Events	1937	891	226	820	118	44	34	40		0.45999	0.116675	0.423335	0.372881	0.288136	0.338983
	<=20% VAF	1454	437	217	800	96	26	33	37		0.30055	0.149243	0.550206	0.270833	0.34375	0.385417
	>20% VAF	483	454	9	20	22	18	1	3		0.939959	0.0186335	0.0414079	0.818182	0.0454545	0.136364
BRCA (n=4)	All Events	17815	1193	118	16504	541	149	31	361		0.066966	0.00662363	0.92641	0.275416	0.0573013	0.667283
	<=20% VAF	16899	750	98	16051	449	83	27	339		0.0443813	0.00579916	0.94982	0.184855	0.0601336	0.755011
	>20% VAF	916	443	20	453	92	66	4	22		0.483624	0.0218341	0.494541	0.717391	0.0434783	0.23913
COAD (n=10)	All Events	18107	9354	1186	7567	3677	3049	220	408		0.516596	0.0654995	0.417905	0.829209	0.0598314	0.11096
	<=20% VAF	11932	4087	566	7279	1678	1206	100	372		0.342524	0.0474355	0.61004	0.718713	0.0595948	0.221692
	>20% VAF	6175	5267	620	288	1999	1843	120	36		0.852955	0.100405	0.0466397	0.921961	0.06003	0.018009
KIRC (n=4)	All Events	2346	574	74	1698	342	162	39	141		0.244672	0.0315431	0.723785	0.473684	0.114035	0.412281
	<=20% VAF	2009	286	57	1666	274	114	34	126		0.142359	0.0283723	0.829268	0.416058	0.124088	0.459854
	>20% VAF	337	288	17	32	68	48	5	15		0.854599	0.0504451	0.0949555	0.705882	0.0735294	0.220588
LUAD (n=12)	All Events	11000	7189	986	2825	518	243	124	151		0.653545	0.0896364	0.256818	0.469112	0.239382	0.291506
	<=20% VAF	8586	4942	901	2743	419	172	110	137		0.575588	0.104938	0.319474	0.410501	0.26253	0.326969
	>20% VAF	2414	2247	85	82	99	71	14	14		0.93082	0.0352113	0.0339685	0.717172	0.141414	0.141414
UCEC (n=4)	All Events	9862	1238	235	8389	549	181	35	333		0.125532	0.0238288	0.850639	0.32969	0.0637523	0.606557
	<=20% VAF	8894	706	156	8032	366	98	15	253		0.0793794	0.0175399	0.903081	0.26776	0.0409836	0.691257
	>20% VAF	968	532	79	357	183	83	20	80		0.549587	0.0816116	0.368802	0.453552	0.10929	0.437158
		SNP				INDEL					SNP			INDEL
Minimum 4 ALT supporting read		Overall	Present in Both	FF Only	FFPE Only	Overall	Present in Both	FF Only	FFPE Only		Present in Both	FF Only	FFPE Only	Present in Both	FF Only	FFPE Only
All cases (n=37)	All Events	17372	14498	1402	1472	3154	2698	225	231		0.834561	0.0807046	0.0847341	0.855422	0.071338	0.0732403
	<=20% VAF	7329	5845	620	864	866	690	71	105		0.797517	0.0845954	0.117888	0.796767	0.0819861	0.121247
	>20% VAF	10043	8653	782	608	2288	2008	154	126		0.861595	0.0778652	0.0605397	0.877622	0.0673077	0.0550699
BLCA (n=3)	All Events	727	698	9	20	30	24	3	3		0.96011	0.0123796	0.0275103	0.8	0.1	0.1
	<=20% VAF	286	267	6	13	9	6	2	1		0.933566	0.020979	0.0454545	0.666667	0.222222	0.111111
	>20% VAF	441	431	3	7	21	18	1	2		0.977324	0.00680272	0.015873	0.857143	0.047619	0.0952381
BRCA (n=4)	All Events	939	530	31	378	115	82	6	27		0.56443	0.0330138	0.402556	0.713043	0.0521739	0.234783
	<=20% VAF	364	123	14	227	47	28	3	16		0.337912	0.0384615	0.623626	0.595745	0.0638298	0.340426
	>20% VAF	575	407	17	151	68	54	3	11		0.707826	0.0295652	0.262609	0.794118	0.0441176	0.161765
COAD (n=10)	All Events	8120	6702	1001	417	2486	2268	155	63		0.825369	0.123276	0.0513547	0.912309	0.0623492	0.0253419
	<=20% VAF	2442	1789	393	260	594	516	41	37		0.732596	0.160934	0.10647	0.868687	0.0690236	0.0622896
	>20% VAF	5678	4913	608	157	1892	1752	114	26		0.865269	0.10708	0.0276506	0.926004	0.0602537	0.0137421
KIRC (n=4)	All Events	420	373	30	17	97	72	12	13		0.888095	0.0714286	0.0404762	0.742268	0.123711	0.134021
	<=20% VAF	136	109	15	12	40	28	8	4		0.801471	0.110294	0.0882353	0.7	0.2	0.1
	>20% VAF	284	264	15	5	57	44	4	9		0.929577	0.0528169	0.0176056	0.77193	0.0701754	0.157895
LUAD (n=12)	All Events	5761	5484	168	109	198	153	24	21		0.951918	0.0291616	0.0189203	0.772727	0.121212	0.106061
	<=20% VAF	3508	3330	105	73	107	85	10	12		0.949259	0.0299316	0.0208096	0.794393	0.0934579	0.11215
	>20% VAF	2253	2154	63	36	91	68	14	9		0.956059	0.0279627	0.0159787	0.747253	0.153846	0.0989011
UCEC (n=4)	All Events	1405	711	163	531	228	99	25	104		0.50605	0.116014	0.377936	0.434211	0.109649	0.45614
	<=20% VAF	593	227	87	279	69	27	7	35		0.382799	0.146712	0.470489	0.391304	0.101449	0.507246
	>20% VAF	812	484	76	252	159	72	18	69		0.596059	0.0935961	0.310345	0.45283	0.113208	0.433962
		SNP				INDEL					SNP			INDEL
Minimum 5 ALT supporting read		Overall	Present in Both	FF Only	FFPE Only	Overall	Present in Both	FF Only	FFPE Only		Present in Both	FF Only	FFPE Only	Present in Both	FF Only	FFPE Only
All cases (n=37)	All Events	15013	12791	1270	952	2700	2360	181	159		0.851995	0.0845934	0.0634117	0.874074	0.067037	0.0588889
	<=20% VAF	5833	4808	522	503	618	517	42	59		0.824276	0.0894908	0.0862335	0.83657	0.0679612	0.0954693
	>20% VAF	9180	7983	748	449	2082	1843	139	100		0.869608	0.0814815	0.0489107	0.885207	0.0667627	0.0480307
BLCA (n=3)	All Events	647	631	4	12	25	21	1	3		0.97527	0.00618238	0.0185471	0.84	0.04	0.12
	<=20% VAF	240	230	3	7	6	5	0	1		0.958333	0.0125	0.0291667	0.833333	0	0.166667
	>20% VAF	407	401	1	5	19	16	1	2		0.985258	0.002457	0.012285	0.842105	0.0526316	0.105263
BRCA (n=4)	All Events	607	424	20	163	81	63	5	13		0.698517	0.0329489	0.268534	0.777778	0.0617284	0.160494
	<=20% VAF	153	71	6	76	24	17	2	5		0.464052	0.0392157	0.496732	0.708333	0.0833333	0.208333
	>20% VAF	454	353	14	87	57	46	3	8		0.777533	0.030837	0.19163	0.807018	0.0526316	0.140351
COAD (n=10)	All Events	7150	5899	955	296	2180	2000	133	47		0.825035	0.133566	0.0413986	0.917431	0.0610092	0.0215596
	<=20% VAF	1927	1392	356	179	430	380	26	24		0.722366	0.184743	0.0928905	0.883721	0.0604651	0.055814
	>20% VAF	5223	4507	599	117	1750	1620	107	23		0.862914	0.114685	0.0224009	0.925714	0.0611429	0.0131429
KIRC (n=4)	All Events	352	325	23	4	76	61	9	6		0.923295	0.0653409	0.0113636	0.802632	0.118421	0.0789474
	<=20% VAF	98	86	10	2	29	21	6	2		0.877551	0.102041	0.0204082	0.724138	0.206897	0.0689655
	>20% VAF	254	239	13	2	47	40	3	4		0.940945	0.0511811	0.00787402	0.851064	0.0638298	0.0851064
LUAD (n=12)	All Events	5073	4899	114	60	163	139	14	10		0.965701	0.0224719	0.0118273	0.852761	0.0858896	0.0613497
	<=20% VAF	2971	2869	64	38	86	78	4	4		0.965668	0.0215416	0.0127903	0.906977	0.0465116	0.0465116
	>20% VAF	2102	2030	50	22	77	61	10	6		0.965747	0.0237869	0.0104662	0.792208	0.12987	0.0779221
UCEC (n=4)	All Events	1184	613	154	417	175	76	19	80		0.517736	0.130068	0.352196	0.434286	0.108571	0.457143
	<=20% VAF	444	160	83	201	43	16	4	23		0.36036	0.186937	0.452703	0.372093	0.0930233	0.534884
	>20% VAF	740	453	71	216	132	60	15	57		0.612162	0.0959459	0.291892	0.454545	0.113636	0.431818
nREF		SNP				INDEL					SNP			INDEL
Minimum 10x read depth		Overall	Present in Both	FF Only	FFPE Only	Overall	Present in Both	FF Only	FFPE Only		Present in Both	FF Only	FFPE Only	Present in Both	FF Only	FFPE Only
All cases (n=37)	All Events	61067	20439	2825	37803	5745	3828	483	1434		0.334698	0.0462607	0.619041	0.666319	0.0840731	0.249608
	<=20% VAF	49774	11208	1995	36571	3282	1699	319	1264		0.225178	0.0400812	0.734741	0.517672	0.0971968	0.385131
	>20% VAF	11293	9231	830	1232	2463	2129	164	170		0.817409	0.0734969	0.109094	0.864393	0.0665855	0.0690215
BLCA (n=3)	All Events	1937	891	226	820	118	44	34	40		0.45999	0.116675	0.423335	0.372881	0.288136	0.338983
	<=20% VAF	1454	437	217	800	96	26	33	37		0.30055	0.149243	0.550206	0.270833	0.34375	0.385417
	>20% VAF	483	454	9	20	22	18	1	3		0.939959	0.0186335	0.0414079	0.818182	0.0454545	0.136364
BRCA (n=4)	All Events	17815	1193	118	16504	541	149	31	361		0.066966	0.00662363	0.92641	0.275416	0.0573013	0.667283
	<=20% VAF	16899	750	98	16051	449	83	27	339		0.0443813	0.00579916	0.94982	0.184855	0.0601336	0.755011
	>20% VAF	916	443	20	453	92	66	4	22		0.483624	0.0218341	0.494541	0.717391	0.0434783	0.23913
COAD (n=10)	All Events	18107	9354	1186	7567	3677	3049	220	408		0.516596	0.0654995	0.417905	0.829209	0.0598314	0.11096
	<=20% VAF	11932	4087	566	7279	1678	1206	100	372		0.342524	0.0474355	0.61004	0.718713	0.0595948	0.221692
	>20% VAF	6175	5267	620	288	1999	1843	120	36		0.852955	0.100405	0.0466397	0.921961	0.06003	0.018009
KIRC (n=4)	All Events	2346	574	74	1698	342	162	39	141		0.244672	0.0315431	0.723785	0.473684	0.114035	0.412281
	<=20% VAF	2009	286	57	1666	274	114	34	126		0.142359	0.0283723	0.829268	0.416058	0.124088	0.459854
	>20% VAF	337	288	17	32	68	48	5	15		0.854599	0.0504451	0.0949555	0.705882	0.0735294	0.220588
LUAD (n=12)	All Events	11000	7189	986	2825	518	243	124	151		0.653545	0.0896364	0.256818	0.469112	0.239382	0.291506
	<=20% VAF	8586	4942	901	2743	419	172	110	137		0.575588	0.104938	0.319474	0.410501	0.26253	0.326969
	>20% VAF	2414	2247	85	82	99	71	14	14		0.93082	0.0352113	0.0339685	0.717172	0.141414	0.141414
UCEC (n=4)	All Events	9862	1238	235	8389	549	181	35	333		0.125532	0.0238288	0.850639	0.32969	0.0637523	0.606557
	<=20% VAF	8894	706	156	8032	366	98	15	253		0.0793794	0.0175399	0.903081	0.26776	0.0409836	0.691257
	>20% VAF	968	532	79	357	183	83	20	80		0.549587	0.0816116	0.368802	0.453552	0.10929	0.437158
		SNP				INDEL					SNP			INDEL
Minimum 10x read depth & minimum 4 ALT supporting reads		Overall	Present in Both	FF Only	FFPE Only	Overall	Present in Both	FF Only	FFPE Only		Present in Both	FF Only	FFPE Only	Present in Both	FF Only	FFPE Only
All cases (n=37)	All Events	17372	14498	1402	1472	3154	2698	225	231		0.834561	0.0807046	0.0847341	0.855422	0.071338	0.0732403
	<=20% VAF	7329	5845	620	864	866	690	71	105		0.797517	0.0845954	0.117888	0.796767	0.0819861	0.121247
	>20% VAF	10043	8653	782	608	2288	2008	154	126		0.861595	0.0778652	0.0605397	0.877622	0.0673077	0.0550699
BLCA (n=3)	All Events	727	698	9	20	30	24	3	3		0.96011	0.0123796	0.0275103	0.8	0.1	0.1
	<=20% VAF	286	267	6	13	9	6	2	1		0.933566	0.020979	0.0454545	0.666667	0.222222	0.111111
	>20% VAF	441	431	3	7	21	18	1	2		0.977324	0.00680272	0.015873	0.857143	0.047619	0.0952381
BRCA (n=4)	All Events	939	530	31	378	115	82	6	27		0.56443	0.0330138	0.402556	0.713043	0.0521739	0.234783
	<=20% VAF	364	123	14	227	47	28	3	16		0.337912	0.0384615	0.623626	0.595745	0.0638298	0.340426
	>20% VAF	575	407	17	151	68	54	3	11		0.707826	0.0295652	0.262609	0.794118	0.0441176	0.161765
COAD (n=10)	All Events	8120	6702	1001	417	2486	2268	155	63		0.825369	0.123276	0.0513547	0.912309	0.0623492	0.0253419
	<=20% VAF	2442	1789	393	260	594	516	41	37		0.732596	0.160934	0.10647	0.868687	0.0690236	0.0622896
	>20% VAF	5678	4913	608	157	1892	1752	114	26		0.865269	0.10708	0.0276506	0.926004	0.0602537	0.0137421
KIRC (n=4)	All Events	420	373	30	17	97	72	12	13		0.888095	0.0714286	0.0404762	0.742268	0.123711	0.134021
	<=20% VAF	136	109	15	12	40	28	8	4		0.801471	0.110294	0.0882353	0.7	0.2	0.1
	>20% VAF	284	264	15	5	57	44	4	9		0.929577	0.0528169	0.0176056	0.77193	0.0701754	0.157895
LUAD (n=12)	All Events	5761	5484	168	109	198	153	24	21		0.951918	0.0291616	0.0189203	0.772727	0.121212	0.106061
	<=20% VAF	3508	3330	105	73	107	85	10	12		0.949259	0.0299316	0.0208096	0.794393	0.0934579	0.11215
	>20% VAF	2253	2154	63	36	91	68	14	9		0.956059	0.0279627	0.0159787	0.747253	0.153846	0.0989011
UCEC (n=4)	All Events	1405	711	163	531	228	99	25	104		0.50605	0.116014	0.377936	0.434211	0.109649	0.45614
	<=20% VAF	593	227	87	279	69	27	7	35		0.382799	0.146712	0.470489	0.391304	0.101449	0.507246
	>20% VAF	812	484	76	252	159	72	18	69		0.596059	0.0935961	0.310345	0.45283	0.113208	0.433962
		SNP				INDEL					SNP			INDEL
Minimum 10x read depth & minimum 5 ALT supporting reads		Overall	Present in Both	FF Only	FFPE Only	Overall	Present in Both	FF Only	FFPE Only		Present in Both	FF Only	FFPE Only	Present in Both	FF Only	FFPE Only
All cases (n=37)	All Events	15013	12791	1270	952	2700	2360	181	159		0.851995	0.0845934	0.0634117	0.874074	0.067037	0.0588889
	<=20% VAF	5833	4808	522	503	618	517	42	59		0.824276	0.0894908	0.0862335	0.83657	0.0679612	0.0954693
	>20% VAF	9180	7983	748	449	2082	1843	139	100		0.869608	0.0814815	0.0489107	0.885207	0.0667627	0.0480307
BLCA (n=3)	All Events	647	631	4	12	25	21	1	3		0.97527	0.00618238	0.0185471	0.84	0.04	0.12
	<=20% VAF	240	230	3	7	6	5	0	1		0.958333	0.0125	0.0291667	0.833333	0	0.166667
	>20% VAF	407	401	1	5	19	16	1	2		0.985258	0.002457	0.012285	0.842105	0.0526316	0.105263
BRCA (n=4)	All Events	607	424	20	163	81	63	5	13		0.698517	0.0329489	0.268534	0.777778	0.0617284	0.160494
	<=20% VAF	153	71	6	76	24	17	2	5		0.464052	0.0392157	0.496732	0.708333	0.0833333	0.208333
	>20% VAF	454	353	14	87	57	46	3	8		0.777533	0.030837	0.19163	0.807018	0.0526316	0.140351
COAD (n=10)	All Events	7150	5899	955	296	2180	2000	133	47		0.825035	0.133566	0.0413986	0.917431	0.0610092	0.0215596
	<=20% VAF	1927	1392	356	179	430	380	26	24		0.722366	0.184743	0.0928905	0.883721	0.0604651	0.055814
	>20% VAF	5223	4507	599	117	1750	1620	107	23		0.862914	0.114685	0.0224009	0.925714	0.0611429	0.0131429
KIRC (n=4)	All Events	352	325	23	4	76	61	9	6		0.923295	0.0653409	0.0113636	0.802632	0.118421	0.0789474
	<=20% VAF	98	86	10	2	29	21	6	2		0.877551	0.102041	0.0204082	0.724138	0.206897	0.0689655
	>20% VAF	254	239	13	2	47	40	3	4		0.940945	0.0511811	0.00787402	0.851064	0.0638298	0.0851064
LUAD (n=12)	All Events	5073	4899	114	60	163	139	14	10		0.965701	0.0224719	0.0118273	0.852761	0.0858896	0.0613497
	<=20% VAF	2971	2869	64	38	86	78	4	4		0.965668	0.0215416	0.0127903	0.906977	0.0465116	0.0465116
	>20% VAF	2102	2030	50	22	77	61	10	6		0.965747	0.0237869	0.0104662	0.792208	0.12987	0.0779221
UCEC (n=4)	All Events	1184	613	154	417	175	76	19	80		0.517736	0.130068	0.352196	0.434286	0.108571	0.457143
	<=20% VAF	444	160	83	201	43	16	4	23		0.36036	0.186937	0.452703	0.372093	0.0930233	0.534884
	>20% VAF	740	453	71	216	132	60	15	57		0.612162	0.0959459	0.291892	0.454545	0.113636	0.431818
		SNP				INDEL					SNP			INDEL
Minimum 20x read depth		Overall	Present in Both	FF Only	FFPE Only	Overall	Present in Both	FF Only	FFPE Only		Present in Both	FF Only	FFPE Only	Present in Both	FF Only	FFPE Only
All cases (n=37)	All Events	19777	14775	1559	3443	3306	2558	296	452		0.74708	0.0788289	0.174091	0.773745	0.0895342	0.136721
	<=20% VAF	11846	7902	842	3102	1647	1089	171	387		0.667061	0.0710788	0.261861	0.661202	0.103825	0.234973
	>20% VAF	7931	6873	717	341	1659	1469	125	65		0.866599	0.0904047	0.0429958	0.885473	0.0753466	0.0391802
BLCA (n=3)	All Events	758	681	21	56	56	31	16	9		0.898417	0.0277045	0.0738786	0.553571	0.285714	0.160714
	<=20% VAF	409	338	20	51	39	16	15	8		0.826406	0.0488998	0.124694	0.410256	0.384615	0.205128
	>20% VAF	349	343	1	5	17	15	1	1		0.982808	0.00286533	0.0143266	0.882353	0.0588235	0.0588235
BRCA (n=4)	All Events	1796	489	35	1272	177	79	13	85		0.272272	0.0194878	0.708241	0.446328	0.0734463	0.480226
	<=20% VAF	1478	231	21	1226	134	46	10	78		0.156292	0.0142084	0.829499	0.343284	0.0746269	0.58209
	>20% VAF	318	258	14	46	43	33	3	7		0.811321	0.0440252	0.144654	0.767442	0.0697674	0.162791
COAD (n=10)	All Events	8091	6346	1010	735	2368	2066	167	135		0.784328	0.12483	0.0908417	0.872466	0.0705236	0.0570101
	<=20% VAF	3580	2510	422	648	971	780	68	123		0.701117	0.117877	0.181006	0.803296	0.0700309	0.126674
	>20% VAF	4511	3836	588	87	1397	1286	99	12		0.850366	0.130348	0.0192862	0.920544	0.0708661	0.00858984
KIRC (n=4)	All Events	469	343	31	95	141	85	23	33		0.731343	0.0660981	0.202559	0.602837	0.163121	0.234043
	<=20% VAF	247	135	19	93	104	52	21	31		0.546559	0.0769231	0.376518	0.5	0.201923	0.298077
	>20% VAF	222	208	12	2	37	33	2	2		0.936937	0.0540541	0.00900901	0.891892	0.0540541	0.0540541
LUAD (n=12)	All Events	6768	6185	304	279	309	198	55	56		0.913859	0.0449173	0.0412234	0.640777	0.177994	0.18123
	<=20% VAF	4855	4321	268	266	241	142	48	51		0.89001	0.0552008	0.0547889	0.589212	0.19917	0.211618
	>20% VAF	1913	1864	36	13	68	56	7	5		0.974386	0.0188186	0.00679561	0.823529	0.102941	0.0735294
UCEC (n=4)	All Events	1895	731	158	1006	255	99	22	134		0.385752	0.0833773	0.530871	0.388235	0.0862745	0.52549
	<=20% VAF	1277	367	92	818	158	53	9	96		0.287392	0.0720439	0.640564	0.335443	0.056962	0.607595
	>20% VAF	618	364	66	188	97	46	13	38		0.588997	0.106796	0.304207	0.474227	0.134021	0.391753

### Sheet: MC-union
MCC Union		COUNTS									CONCORDANCE							CONCORDANCE
		SNP				INDEL					SNP			INDEL				SNP			INDEL
No filter		Overall	Present in Both	FF Only	FFPE Only	Overall	Present in Both	FF Only	FFPE Only		Present in Both	FF Only	FFPE Only	Present in Both	FF Only	FFPE Only		Present in Both	FF Only	FFPE Only	Present in Both	FF Only	FFPE Only
All cases (n=37)	All Events	38720	8703	5030	24987	2345	858	793	694		0.224768	0.129907	0.645325	0.365885	0.338166	0.295949
	<=20% VAF	29855	3391	3143	23321	1042	218	332	492		0.113582	0.105275	0.781142	0.209213	0.318618	0.472169		0.389636	0.624851	0.933325	0.254079	0.418663	0.708934
	>20% VAF	8864	5312	1887	1665	1303	640	461	202		0.599278	0.212884	0.187838	0.491174	0.353799	0.155027		0.610364	0.375149	0.0666347	0.745921	0.581337	0.291066
BLCA (n=3)	All Events	673	380	108	185	56	18	15	23		0.564636	0.160475	0.274889	0.321429	0.267857	0.410714
	<=20% VAF	422	185	81	156	37	8	13	16		0.438389	0.191943	0.369668	0.216216	0.351351	0.432432
	>20% VAF	251	195	27	29	19	10	2	7		0.776892	0.10757	0.115538	0.526316	0.105263	0.368421
BRCA (n=4)	All Events	11828	213	259	11356	152	10	20	122		0.0180081	0.0218972	0.960095	0.0657895	0.131579	0.802632
	<=20% VAF	10625	44	195	10386	89	3	12	74		0.00414118	0.0183529	0.977506	0.0337079	0.134831	0.831461
	>20% VAF	1203	169	64	970	63	7	8	48		0.140482	0.0532003	0.806318	0.111111	0.126984	0.761905
COAD (n=10)	All Events	9283	4085	2840	2358	1571	679	613	279		0.440052	0.305936	0.254013	0.432209	0.390197	0.177594
	<=20% VAF	4550	966	1510	2074	552	130	221	201		0.212308	0.331868	0.455824	0.235507	0.400362	0.36413
	>20% VAF	4732	3119	1330	283	1019	549	392	78		0.659129	0.281065	0.0598056	0.538763	0.384691	0.0765456
KIRC (n=4)	All Events	749	181	244	324	98	24	33	41		0.241656	0.325768	0.432577	0.244898	0.336735	0.418367
	<=20% VAF	550	48	198	304	61	8	18	35		0.0872727	0.36	0.552727	0.131148	0.295082	0.57377
	>20% VAF	199	133	46	20	37	16	15	6		0.668342	0.231156	0.100503	0.432432	0.405405	0.162162
LUAD (n=12)	All Events	5719	3583	1137	999	275	111	67	97		0.626508	0.198811	0.174681	0.403636	0.243636	0.352727
	<=20% VAF	3713	2075	804	834	156	62	31	63		0.558847	0.216536	0.224616	0.397436	0.198718	0.403846
	>20% VAF	2006	1508	333	165	119	49	36	34		0.751745	0.166002	0.0822532	0.411765	0.302521	0.285714
UCEC (n=4)	All Events	10468	261	442	9765	193	16	45	132		0.0249331	0.0422239	0.932843	0.0829016	0.233161	0.683938
	<=20% VAF	9995	73	355	9567	147	7	37	103		0.00730365	0.0355178	0.957179	0.047619	0.251701	0.70068
	>20% VAF	473	188	87	198	46	9	8	29		0.397463	0.183932	0.418605	0.195652	0.173913	0.630435
		SNP				INDEL					SNP			INDEL
Minimum 4 ALT supporting read		Overall	Present in Both	FF Only	FFPE Only	Overall	Present in Both	FF Only	FFPE Only		Present in Both	FF Only	FFPE Only	Present in Both	FF Only	FFPE Only
All cases (n=37)	All Events	33215	8415	5023	19777	1952	827	725	400		0.253349	0.151227	0.595424	0.423668	0.371414	0.204918
	<=20% VAF	24831	3204	3053	18574	802	200	288	314		0.129032	0.122951	0.748017	0.249377	0.359102	0.391521
	>20% VAF	8384	5211	1970	1203	1150	627	437	86		0.621541	0.234971	0.143488	0.545217	0.38	0.0747826
BLCA (n=3)	All Events	647	370	98	179	36	17	7	12		0.57187	0.151468	0.276662	0.472222	0.194444	0.333333
	<=20% VAF	394	177	70	147	23	7	6	10		0.449239	0.177665	0.373096	0.304348	0.26087	0.434783
	>20% VAF	253	193	28	32	13	10	1	2		0.762846	0.110672	0.126482	0.769231	0.0769231	0.153846
BRCA (n=4)	All Events	8949	200	241	8508	43	10	17	16		0.0223489	0.0269304	0.950721	0.232558	0.395349	0.372093
	<=20% VAF	8162	40	172	7950	26	3	11	12		0.00490076	0.0210733	0.974026	0.115385	0.423077	0.461538
	>20% VAF	787	160	69	558	17	7	6	4		0.203304	0.0876747	0.709022	0.411765	0.352941	0.235294
COAD (n=10)	All Events	8711	3865	2961	1885	1442	659	590	193		0.443692	0.339915	0.216393	0.457004	0.409154	0.133842
	<=20% VAF	3975	821	1543	1611	466	121	200	145		0.206541	0.388176	0.405283	0.259657	0.429185	0.311159
	>20% VAF	4736	3044	1418	274	976	538	390	48		0.642736	0.299409	0.0578547	0.55123	0.39959	0.0491803
KIRC (n=4)	All Events	622	177	242	203	69	24	27	18		0.284566	0.389068	0.326367	0.347826	0.391304	0.26087
	<=20% VAF	427	45	195	187	39	8	15	16		0.105386	0.456674	0.437939	0.205128	0.384615	0.410256
	>20% VAF	195	132	47	16	30	16	12	2		0.676923	0.241026	0.0820513	0.533333	0.4	0.0666667
LUAD (n=12)	All Events	5604	3543	1063	998	206	102	45	59		0.632227	0.189686	0.178087	0.495146	0.218447	0.286408
	<=20% VAF	3614	2049	741	824	128	54	24	50		0.566962	0.205036	0.228002	0.421875	0.1875	0.390625
	>20% VAF	1990	1494	322	174	78	48	21	9		0.750754	0.161809	0.0874372	0.615385	0.269231	0.115385
UCEC (n=4)	All Events	8682	260	418	8004	156	15	39	102		0.029947	0.0481456	0.921907	0.0961538	0.25	0.653846
	<=20% VAF	8259	72	332	7855	120	7	32	81		0.00871776	0.0401986	0.951084	0.0583333	0.266667	0.675
	>20% VAF	423	188	86	149	36	8	7	21		0.444444	0.20331	0.352246	0.222222	0.194444	0.583333
		SNP				INDEL					SNP			INDEL
Minimum 5 ALT supporting read		Overall	Present in Both	FF Only	FFPE Only	Overall	Present in Both	FF Only	FFPE Only		Present in Both	FF Only	FFPE Only	Present in Both	FF Only	FFPE Only
All cases (n=37)	All Events	17981	7926	4778	5277	1903	812	719	372		0.440799	0.265725	0.293476	0.426695	0.377824	0.195481
	<=20% VAF	10255	2932	2675	4648	773	197	283	293		0.285909	0.260848	0.453242	0.254851	0.366106	0.379043
	>20% VAF	7726	4994	2103	629	1130	615	436	79		0.646389	0.272198	0.0814134	0.544248	0.385841	0.0699115
BLCA (n=3)	All Events	558	342	83	133	34	17	7	10		0.612903	0.148746	0.238351	0.5	0.205882	0.294118
	<=20% VAF	314	161	52	101	21	7	6	8		0.512739	0.165605	0.321656	0.333333	0.285714	0.380952
	>20% VAF	244	181	31	32	13	10	1	2		0.741803	0.127049	0.131148	0.769231	0.0769231	0.153846
BRCA (n=4)	All Events	1655	178	172	1305	36	10	15	11		0.107553	0.103927	0.78852	0.277778	0.416667	0.305556
	<=20% VAF	1331	30	96	1205	22	3	10	9		0.0225394	0.0721262	0.905334	0.136364	0.454545	0.409091
	>20% VAF	324	148	76	100	14	7	5	2		0.45679	0.234568	0.308642	0.5	0.357143	0.142857
COAD (n=10)	All Events	7804	3626	2976	1202	1424	644	597	183		0.464634	0.381343	0.154024	0.452247	0.419242	0.128511
	<=20% VAF	3138	719	1423	996	458	118	203	137		0.229127	0.453474	0.3174	0.257642	0.443231	0.299127
	>20% VAF	4666	2907	1553	206	966	526	394	46		0.623018	0.332833	0.0441492	0.544513	0.407867	0.047619
KIRC (n=4)	All Events	508	174	224	110	64	24	25	15		0.34252	0.440945	0.216535	0.375	0.390625	0.234375
	<=20% VAF	320	45	177	98	35	8	14	13		0.140625	0.553125	0.30625	0.228571	0.4	0.371429
	>20% VAF	188	129	47	12	29	16	11	2		0.68617	0.25	0.0638298	0.551724	0.37931	0.0689655
LUAD (n=12)	All Events	5187	3358	968	861	193	102	39	52		0.647388	0.18662	0.165992	0.528497	0.202073	0.26943
	<=20% VAF	3267	1913	660	694	121	54	21	46		0.585552	0.20202	0.212427	0.446281	0.173554	0.380165
	>20% VAF	1920	1445	308	167	72	48	18	6		0.752604	0.160417	0.0869792	0.666667	0.25	0.0833333
UCEC (n=4)	All Events	2269	248	355	1666	152	15	36	101		0.109299	0.156457	0.734244	0.0986842	0.236842	0.664474
	<=20% VAF	1885	64	267	1554	116	7	29	80		0.0339523	0.141645	0.824403	0.0603448	0.25	0.689655
	>20% VAF	384	184	88	112	36	8	7	21		0.479167	0.229167	0.291667	0.222222	0.194444	0.583333
MCC Union		SNP				INDEL					SNP			INDEL
Minimum 10x read depth		Overall	Present in Both	FF Only	FFPE Only	Overall	Present in Both	FF Only	FFPE Only		Present in Both	FF Only	FFPE Only	Present in Both	FF Only	FFPE Only
All cases (n=37)	All Events	38531	8614	5083	24834	2168	843	766	559		0.22356	0.13192	0.64452	0.388838	0.353321	0.257841
	<=20% VAF	29851	3389	3152	23310	1024	218	333	473		0.113531	0.105591	0.780878	0.212891	0.325195	0.461914
	>20% VAF	8680	5225	1931	1524	1144	625	433	86		0.601959	0.222465	0.175576	0.546329	0.378497	0.0751748
BLCA (n=3)	All Events	670	377	107	186	50	18	14	18		0.562687	0.159701	0.277612	0.36	0.28	0.36
	<=20% VAF	422	185	81	156	37	8	13	16		0.438389	0.191943	0.369668	0.216216	0.351351	0.432432
	>20% VAF	248	192	26	30	13	10	1	2		0.774194	0.104839	0.120968	0.769231	0.0769231	0.153846
BRCA (n=4)	All Events	11715	209	261	11245	100	10	17	73		0.0178404	0.0222791	0.95988	0.1	0.17	0.73
	<=20% VAF	10627	44	197	10386	83	3	12	68		0.0041404	0.0185377	0.977322	0.0361446	0.144578	0.819277
	>20% VAF	1088	165	64	859	17	7	5	5		0.151654	0.0588235	0.789522	0.411765	0.294118	0.294118
COAD (n=10)	All Events	9254	4020	2898	2336	1516	666	608	242		0.434407	0.313162	0.252431	0.439314	0.401055	0.159631
	<=20% VAF	4550	964	1517	2069	547	130	222	195		0.211868	0.333407	0.454725	0.23766	0.40585	0.35649
	>20% VAF	4704	3056	1381	267	969	536	386	47		0.64966	0.29358	0.0567602	0.553148	0.398349	0.0485036
KIRC (n=4)	All Events	738	179	245	314	89	24	30	35		0.242547	0.331978	0.425474	0.269663	0.337079	0.393258
	<=20% VAF	543	48	198	297	59	8	18	33		0.0883978	0.364641	0.546961	0.135593	0.305085	0.559322
	>20% VAF	195	131	47	17	30	16	12	2		0.671795	0.241026	0.0871795	0.533333	0.4	0.0666667
LUAD (n=12)	All Events	5697	3570	1128	999	231	110	53	68		0.626646	0.197999	0.175355	0.47619	0.229437	0.294372
	<=20% VAF	3714	2075	804	835	153	62	31	60		0.558697	0.216478	0.224825	0.405229	0.202614	0.392157
	>20% VAF	1983	1495	324	164	78	48	22	8		0.753908	0.163389	0.082703	0.615385	0.282051	0.102564
UCEC (n=4)	All Events	10457	259	444	9754	182	15	44	123		0.0247681	0.0424596	0.932772	0.0824176	0.241758	0.675824
	<=20% VAF	9995	73	355	9567	145	7	37	101		0.00730365	0.0355178	0.957179	0.0482759	0.255172	0.696552
	>20% VAF	462	186	89	187	37	8	7	22		0.402597	0.192641	0.404762	0.216216	0.189189	0.594595
		SNP				INDEL					SNP			INDEL
Minimum 10x read depth & minimum 4 ALT supporting reads		Overall	Present in Both	FF Only	FFPE Only	Overall	Present in Both	FF Only	FFPE Only		Present in Both	FF Only	FFPE Only	Present in Both	FF Only	FFPE Only
All cases (n=37)	All Events	33144	8372	5041	19731	1941	824	722	395		0.252595	0.152094	0.595311	0.424523	0.371973	0.203503
	<=20% VAF	24833	3204	3055	18574	802	200	288	314		0.129022	0.123022	0.747956	0.249377	0.359102	0.391521
	>20% VAF	8311	5168	1986	1157	1139	624	434	81		0.621826	0.23896	0.139213	0.547849	0.381036	0.071115
BLCA (n=3)	All Events	644	368	97	179	36	17	7	12		0.571429	0.150621	0.27795	0.472222	0.194444	0.333333
	<=20% VAF	394	177	70	147	23	7	6	10		0.449239	0.177665	0.373096	0.304348	0.26087	0.434783
	>20% VAF	250	191	27	32	13	10	1	2		0.764	0.108	0.128	0.769231	0.0769231	0.153846
BRCA (n=4)	All Events	8914	198	242	8474	42	10	16	16		0.0222123	0.0271483	0.950639	0.238095	0.380952	0.380952
	<=20% VAF	8163	40	173	7950	26	3	11	12		0.00490016	0.0211932	0.973907	0.115385	0.423077	0.461538
	>20% VAF	751	158	69	524	16	7	5	4		0.210386	0.0918775	0.697736	0.4375	0.3125	0.25
COAD (n=10)	All Events	8700	3835	2985	1880	1436	656	589	191		0.440805	0.343103	0.216092	0.456825	0.410167	0.133008
	<=20% VAF	3976	821	1544	1611	466	121	200	145		0.206489	0.38833	0.405181	0.259657	0.429185	0.311159
	>20% VAF	4724	3014	1441	269	970	535	389	46		0.638019	0.305038	0.0569433	0.551546	0.401031	0.0474227
KIRC (n=4)	All Events	621	176	242	203	69	24	27	18		0.283414	0.389694	0.326892	0.347826	0.391304	0.26087
	<=20% VAF	427	45	195	187	39	8	15	16		0.105386	0.456674	0.437939	0.205128	0.384615	0.410256
	>20% VAF	194	131	47	16	30	16	12	2		0.675258	0.242268	0.0824742	0.533333	0.4	0.0666667
LUAD (n=12)	All Events	5586	3537	1055	994	202	102	44	56		0.63319	0.188865	0.177945	0.50495	0.217822	0.277228
	<=20% VAF	3614	2049	741	824	128	54	24	50		0.566962	0.205036	0.228002	0.421875	0.1875	0.390625
	>20% VAF	1972	1488	314	170	74	48	20	6		0.754564	0.159229	0.0862069	0.648649	0.27027	0.0810811
UCEC (n=4)	All Events	8679	258	420	8001	156	15	39	102		0.0297269	0.0483927	0.92188	0.0961538	0.25	0.653846
	<=20% VAF	8259	72	332	7855	120	7	32	81		0.00871776	0.0401986	0.951084	0.0583333	0.266667	0.675
	>20% VAF	420	186	88	146	36	8	7	21		0.442857	0.209524	0.347619	0.222222	0.194444	0.583333
		SNP				INDEL					SNP			INDEL
Minimum 10x read depth & minimum 5 ALT supporting reads		Overall	Present in Both	FF Only	FFPE Only	Overall	Present in Both	FF Only	FFPE Only		Present in Both	FF Only	FFPE Only	Present in Both	FF Only	FFPE Only
All cases (n=37)	All Events	17964	7906	4787	5271	1899	812	716	371		0.440102	0.266477	0.29342	0.427593	0.377041	0.195366
	<=20% VAF	10255	2932	2675	4648	773	197	283	293		0.285909	0.260848	0.453242	0.254851	0.366106	0.379043
	>20% VAF	7709	4974	2112	623	1126	615	433	78		0.64522	0.273965	0.0808146	0.546181	0.384547	0.0692718
BLCA (n=3)	All Events	556	341	82	133	34	17	7	10		0.613309	0.147482	0.239209	0.5	0.205882	0.294118
	<=20% VAF	314	161	52	101	21	7	6	8		0.512739	0.165605	0.321656	0.333333	0.285714	0.380952
	>20% VAF	242	180	30	32	13	10	1	2		0.743802	0.123967	0.132231	0.769231	0.0769231	0.153846
BRCA (n=4)	All Events	1651	177	172	1302	36	10	15	11		0.107208	0.104179	0.788613	0.277778	0.416667	0.305556
	<=20% VAF	1331	30	96	1205	22	3	10	9		0.0225394	0.0721262	0.905334	0.136364	0.454545	0.409091
	>20% VAF	320	147	76	97	14	7	5	2		0.459375	0.2375	0.303125	0.5	0.357143	0.142857
COAD (n=10)	All Events	7799	3612	2987	1200	1421	644	595	182		0.463136	0.382998	0.153866	0.453202	0.418719	0.128079
	<=20% VAF	3138	719	1423	996	458	118	203	137		0.229127	0.453474	0.3174	0.257642	0.443231	0.299127
	>20% VAF	4661	2893	1564	204	963	526	392	45		0.620682	0.33555	0.0437674	0.54621	0.407061	0.046729
KIRC (n=4)	All Events	507	173	224	110	64	24	25	15		0.341223	0.441815	0.216963	0.375	0.390625	0.234375
	<=20% VAF	320	45	177	98	35	8	14	13		0.140625	0.553125	0.30625	0.228571	0.4	0.371429
	>20% VAF	187	128	47	12	29	16	11	2		0.684492	0.251337	0.0641711	0.551724	0.37931	0.0689655
LUAD (n=12)	All Events	5182	3357	965	860	192	102	38	52		0.647819	0.186222	0.165959	0.53125	0.197917	0.270833
	<=20% VAF	3267	1913	660	694	121	54	21	46		0.585552	0.20202	0.212427	0.446281	0.173554	0.380165
	>20% VAF	1915	1444	305	166	71	48	17	6		0.754047	0.159269	0.0866841	0.676056	0.239437	0.084507
UCEC (n=4)	All Events	2269	246	357	1666	152	15	36	101		0.108418	0.157338	0.734244	0.0986842	0.236842	0.664474
	<=20% VAF	1885	64	267	1554	116	7	29	80		0.0339523	0.141645	0.824403	0.0603448	0.25	0.689655
	>20% VAF	384	182	90	112	36	8	7	21		0.473958	0.234375	0.291667	0.222222	0.194444	0.583333
MSS Union		SNP				INDEL					SNP			INDEL
Minimum 20x read depth		Overall	Present in Both	FF Only	FFPE Only	Overall	Present in Both	FF Only	FFPE Only		Present in Both	FF Only	FFPE Only	Present in Both	FF Only	FFPE Only
All cases (n=37)	All Events	36475	8099	5243	23133	2064	804	754	506		0.222042	0.143742	0.634215	0.389535	0.36531	0.245155
	<=20% VAF	29174	3354	3200	22620	980	218	327	435		0.114965	0.109687	0.775348	0.222449	0.333673	0.443878
	>20% VAF	7301	4745	2043	513	1084	586	427	71		0.649911	0.279825	0.0702643	0.54059	0.393911	0.0654982
BLCA (n=3)	All Events	640	358	107	175	43	17	11	15		0.559375	0.167187	0.273438	0.395349	0.255814	0.348837
	<=20% VAF	418	180	85	153	32	8	10	14		0.430622	0.203349	0.366029	0.25	0.3125	0.4375
	>20% VAF	222	178	22	22	11	9	1	1		0.801802	0.0990991	0.0990991	0.818182	0.0909091	0.0909091
BRCA (n=4)	All Events	10381	168	282	9931	72	10	17	45		0.0161834	0.027165	0.956652	0.138889	0.236111	0.625
	<=20% VAF	10101	42	199	9860	59	3	12	44		0.004158	0.019701	0.976141	0.0508475	0.20339	0.745763
	>20% VAF	280	126	83	71	13	7	5	1		0.45	0.296429	0.253571	0.538462	0.384615	0.0769231
COAD (n=10)	All Events	9003	3681	3127	2195	1478	632	614	232		0.408864	0.347329	0.243808	0.427605	0.415426	0.156969
	<=20% VAF	4530	945	1557	2028	542	130	221	191		0.208609	0.343709	0.447682	0.239852	0.407749	0.352399
	>20% VAF	4473	2736	1570	167	936	502	393	41		0.61167	0.350995	0.0373351	0.536325	0.419872	0.0438034
KIRC (n=4)	All Events	708	176	242	290	84	22	29	33		0.248588	0.341808	0.409605	0.261905	0.345238	0.392857
	<=20% VAF	527	47	200	280	58	8	19	31		0.0891841	0.379507	0.531309	0.137931	0.327586	0.534483
	>20% VAF	181	129	42	10	26	14	10	2		0.712707	0.232044	0.0552486	0.538462	0.384615	0.0769231
LUAD (n=12)	All Events	5479	3476	1028	975	216	109	42	65		0.634422	0.187625	0.177952	0.50463	0.194444	0.300926
	<=20% VAF	3707	2067	803	837	153	62	31	60		0.557594	0.216617	0.225789	0.405229	0.202614	0.392157
	>20% VAF	1772	1409	225	138	63	47	11	5		0.795147	0.126975	0.0778781	0.746032	0.174603	0.0793651
UCEC (n=4)	All Events	10264	240	457	9567	171	14	41	116		0.0233827	0.0445246	0.932093	0.0818713	0.239766	0.678363
	<=20% VAF	9891	73	356	9462	136	7	34	95		0.00738045	0.0359923	0.956627	0.0514706	0.25	0.698529
	>20% VAF	373	167	101	105	35	7	7	21		0.447721	0.270777	0.281501	0.2	0.2	0.6

### Sheet: MC-2centers
MCC 2 Intersection		COUNTS									CONCORDANCE							CONCORDANCE
		SNP				INDEL					SNP			INDEL				SNP			INDEL
No filter		Overall	Present in Both	FF Only	FFPE Only	Overall	Present in Both	FF Only	FFPE Only		Present in Both	FF Only	FFPE Only	Present in Both	FF Only	FFPE Only		Present in Both	FF Only	FFPE Only	Present in Both	FF Only	FFPE Only
All cases (n=37)	All Events	18170	6977	3238	7955	1148	515	513	120		0.383985	0.178206	0.43781	0.448606	0.446864	0.10453
	<=20% VAF	11348	2436	1587	7325	298	82	141	75		0.214663	0.139848	0.645488	0.275168	0.473154	0.251678		0.349147	0.490117	0.920805	0.159223	0.274854	0.625
	>20% VAF	6822	4541	1651	630	850	433	372	45		0.665641	0.242011	0.0923483	0.509412	0.437647	0.0529412		0.650853	0.509883	0.0791955	0.840777	0.725146	0.375
BLCA (n=3)	All Events	400	301	47	52	13	11	2	0		0.7525	0.1175	0.13	0.846154	0.153846	0
	<=20% VAF	201	138	29	34	5	4	1	0		0.686567	0.144279	0.169154	0.8	0.2	0
	>20% VAF	199	163	18	18	8	7	1	0		0.819095	0.0904523	0.0904523	0.875	0.125	0
BRCA (n=4)	All Events	4058	173	89	3796	14	8	6	0		0.0426318	0.021932	0.935436	0.571429	0.428571	0
	<=20% VAF	3584	25	41	3518	6	1	5	0		0.00697545	0.0114397	0.981585	0.166667	0.833333	0
	>20% VAF	474	148	48	278	8	7	1	0		0.312236	0.101266	0.586498	0.875	0.125	0
COAD (n=10)	All Events	6191	3364	2147	680	926	410	461	55		0.543369	0.346794	0.109837	0.442765	0.49784	0.0593952
	<=20% VAF	1992	622	835	535	177	39	113	25		0.312249	0.419177	0.268574	0.220339	0.638418	0.141243
	>20% VAF	4199	2742	1312	145	749	371	348	30		0.653013	0.312455	0.034532	0.495327	0.464619	0.0400534
KIRC (n=4)	All Events	248	155	57	36	33	18	13	2		0.625	0.229839	0.145161	0.545455	0.393939	0.0606061
	<=20% VAF	108	34	39	35	12	6	4	2		0.314815	0.361111	0.324074	0.5	0.333333	0.166667
	>20% VAF	140	121	18	1	21	12	9	0		0.864286	0.128571	0.00714286	0.571429	0.428571	0
LUAD (n=12)	All Events	3916	2786	716	414	105	63	21	21		0.71144	0.18284	0.10572	0.6	0.2	0.2
	<=20% VAF	2407	1563	509	335	62	31	14	17		0.649356	0.211467	0.139177	0.5	0.225806	0.274194
	>20% VAF	1509	1223	207	79	43	32	7	4		0.810471	0.137177	0.0523526	0.744186	0.162791	0.0930233
UCEC (n=4)	All Events	3357	198	182	2977	57	5	10	42		0.0589812	0.0542151	0.886804	0.0877193	0.175439	0.736842
	<=20% VAF	3056	54	134	2868	36	1	4	31		0.0176702	0.0438482	0.938482	0.0277778	0.111111	0.861111
	>20% VAF	301	144	48	109	21	4	6	11		0.478405	0.159468	0.362126	0.190476	0.285714	0.52381
		SNP				INDEL					SNP			INDEL
Minimum 4 ALT supporting read		Overall	Present in Both	FF Only	FFPE Only	Overall	Present in Both	FF Only	FFPE Only		Present in Both	FF Only	FFPE Only	Present in Both	FF Only	FFPE Only
All cases (n=37)	All Events	18097	6950	3260	7887	1140	512	509	119		0.384042	0.18014	0.435818	0.449123	0.446491	0.104386
	<=20% VAF	11281	2422	1596	7263	287	79	135	73		0.214697	0.141477	0.643826	0.275261	0.470383	0.254355
	>20% VAF	6816	4528	1664	624	853	433	374	46		0.664319	0.244131	0.0915493	0.50762	0.438453	0.0539273
BLCA (n=3)	All Events	400	301	47	52	13	11	2	0		0.7525	0.1175	0.13	0.846154	0.153846	0
	<=20% VAF	201	138	29	34	5	4	1	0		0.686567	0.144279	0.169154	0.8	0.2	0
	>20% VAF	199	163	18	18	8	7	1	0		0.819095	0.0904523	0.0904523	0.875	0.125	0
BRCA (n=4)	All Events	4016	170	90	3756	14	8	6	0		0.0423307	0.0224104	0.935259	0.571429	0.428571	0
	<=20% VAF	3547	25	41	3481	6	1	5	0		0.00704821	0.0115591	0.981393	0.166667	0.833333	0
	>20% VAF	469	145	49	275	8	7	1	0		0.309168	0.104478	0.586354	0.875	0.125	0
COAD (n=10)	All Events	6175	3343	2168	664	918	407	457	54		0.541377	0.351093	0.10753	0.443355	0.497821	0.0588235
	<=20% VAF	1975	610	844	521	166	36	107	23		0.308861	0.427342	0.263797	0.216867	0.644578	0.138554
	>20% VAF	4200	2733	1324	143	752	371	350	31		0.650714	0.315238	0.0340476	0.493351	0.465426	0.0412234
KIRC (n=4)	All Events	242	154	58	30	33	18	13	2		0.636364	0.239669	0.123967	0.545455	0.393939	0.0606061
	<=20% VAF	101	33	39	29	12	6	4	2		0.326733	0.386139	0.287129	0.5	0.333333	0.166667
	>20% VAF	141	121	19	1	21	12	9	0		0.858156	0.134752	0.0070922	0.571429	0.428571	0
LUAD (n=12)	All Events	3914	2785	714	415	105	63	21	21		0.711548	0.182422	0.10603	0.6	0.2	0.2
	<=20% VAF	2406	1563	508	335	62	31	14	17		0.649626	0.211139	0.139235	0.5	0.225806	0.274194
	>20% VAF	1508	1222	206	80	43	32	7	4		0.810345	0.136605	0.0530504	0.744186	0.162791	0.0930233
UCEC (n=4)	All Events	3350	197	183	2970	57	5	10	42		0.058806	0.0546269	0.886567	0.0877193	0.175439	0.736842
	<=20% VAF	3051	53	135	2863	36	1	4	31		0.0173714	0.0442478	0.938381	0.0277778	0.111111	0.861111
	>20% VAF	299	144	48	107	21	4	6	11		0.481605	0.160535	0.35786	0.190476	0.285714	0.52381
		SNP				INDEL					SNP			INDEL
Minimum 5 ALT supporting read		Overall	Present in Both	FF Only	FFPE Only	Overall	Present in Both	FF Only	FFPE Only		Present in Both	FF Only	FFPE Only	Present in Both	FF Only	FFPE Only
All cases (n=37)	All Events	12460	6765	3281	2414	1140	511	510	119		0.542937	0.263323	0.19374	0.448246	0.447368	0.104386
	<=20% VAF	5926	2343	1540	2043	286	78	135	73		0.395376	0.259872	0.344752	0.272727	0.472028	0.255245
	>20% VAF	6534	4422	1741	371	854	433	375	46		0.676768	0.266452	0.0567799	0.507026	0.43911	0.0538642
BLCA (n=3)	All Events	391	291	48	52	13	11	2	0		0.744246	0.122762	0.132992	0.846154	0.153846	0
	<=20% VAF	196	135	28	33	5	4	1	0		0.688776	0.142857	0.168367	0.8	0.2	0
	>20% VAF	195	156	20	19	8	7	1	0		0.8	0.102564	0.0974359	0.875	0.125	0
BRCA (n=4)	All Events	824	159	83	582	14	8	6	0		0.192961	0.100728	0.706311	0.571429	0.428571	0
	<=20% VAF	596	21	30	545	6	1	5	0		0.0352349	0.0503356	0.91443	0.166667	0.833333	0
	>20% VAF	228	138	53	37	8	7	1	0		0.605263	0.232456	0.162281	0.875	0.125	0
COAD (n=10)	All Events	6085	3234	2221	630	918	406	458	54		0.531471	0.364996	0.103533	0.442266	0.498911	0.0588235
	<=20% VAF	1890	572	829	489	165	35	107	23		0.302646	0.438624	0.25873	0.212121	0.648485	0.139394
	>20% VAF	4195	2662	1392	141	753	371	351	31		0.634565	0.331824	0.0336114	0.492696	0.466135	0.0411687
KIRC (n=4)	All Events	239	153	58	28	33	18	13	2		0.640167	0.242678	0.117155	0.545455	0.393939	0.0606061
	<=20% VAF	98	33	38	27	12	6	4	2		0.336735	0.387755	0.27551	0.5	0.333333	0.166667
	>20% VAF	141	120	20	1	21	12	9	0		0.851064	0.141844	0.0070922	0.571429	0.428571	0
LUAD (n=12)	All Events	3857	2739	693	425	105	63	21	21		0.710137	0.179673	0.110189	0.6	0.2	0.2
	<=20% VAF	2362	1534	488	340	62	31	14	17		0.64945	0.206605	0.143946	0.5	0.225806	0.274194
	>20% VAF	1495	1205	205	85	43	32	7	4		0.80602	0.137124	0.0568562	0.744186	0.162791	0.0930233
UCEC (n=4)	All Events	1064	189	178	697	57	5	10	42		0.177632	0.167293	0.655075	0.0877193	0.175439	0.736842
	<=20% VAF	784	48	127	609	36	1	4	31		0.0612245	0.16199	0.776786	0.0277778	0.111111	0.861111
	>20% VAF	280	141	51	88	21	4	6	11		0.503571	0.182143	0.314286	0.190476	0.285714	0.52381
MCC 2 Intersection		SNP				INDEL					SNP			INDEL
Minimum 10x read depth		Overall	Present in Both	FF Only	FFPE Only	Overall	Present in Both	FF Only	FFPE Only		Present in Both	FF Only	FFPE Only	Present in Both	FF Only	FFPE Only
All cases (n=37)	All Events	18149	6954	3258	7937	1147	515	513	119		0.383162	0.179514	0.437324	0.448997	0.447254	0.103749
	<=20% VAF	11347	2434	1589	7324	298	82	141	75		0.214506	0.140037	0.645457	0.275168	0.473154	0.251678
	>20% VAF	6802	4520	1669	613	849	433	372	44		0.66451	0.245369	0.0901206	0.510012	0.438163	0.0518257
BLCA (n=3)	All Events	398	301	45	52	13	11	2	0		0.756281	0.113065	0.130653	0.846154	0.153846	0
	<=20% VAF	201	138	29	34	5	4	1	0		0.686567	0.144279	0.169154	0.8	0.2	0
	>20% VAF	197	163	16	18	8	7	1	0		0.827411	0.0812183	0.0913706	0.875	0.125	0
BRCA (n=4)	All Events	4046	171	91	3784	14	8	6	0		0.042264	0.0224913	0.935245	0.571429	0.428571	0
	<=20% VAF	3585	25	42	3518	6	1	5	0		0.0069735	0.0117155	0.981311	0.166667	0.833333	0
	>20% VAF	461	146	49	266	8	7	1	0		0.316703	0.106291	0.577007	0.875	0.125	0
COAD (n=10)	All Events	6188	3345	2166	677	925	410	461	54		0.540562	0.350032	0.109405	0.443243	0.498378	0.0583784
	<=20% VAF	1991	620	836	535	177	39	113	25		0.311401	0.41989	0.268709	0.220339	0.638418	0.141243
	>20% VAF	4197	2725	1330	142	748	371	348	29		0.649273	0.316893	0.0338337	0.495989	0.465241	0.0387701
KIRC (n=4)	All Events	246	155	56	35	33	18	13	2		0.630081	0.227642	0.142276	0.545455	0.393939	0.0606061
	<=20% VAF	107	34	39	34	12	6	4	2		0.317757	0.364486	0.317757	0.5	0.333333	0.166667
	>20% VAF	139	121	17	1	21	12	9	0		0.870504	0.122302	0.00719424	0.571429	0.428571	0
LUAD (n=12)	All Events	3916	2785	717	414	105	63	21	21		0.711185	0.183095	0.10572	0.6	0.2	0.2
	<=20% VAF	2407	1563	509	335	62	31	14	17		0.649356	0.211467	0.139177	0.5	0.225806	0.274194
	>20% VAF	1509	1222	208	79	43	32	7	4		0.809808	0.13784	0.0523526	0.744186	0.162791	0.0930233
UCEC (n=4)	All Events	3355	197	183	2975	57	5	10	42		0.0587183	0.0545455	0.886736	0.0877193	0.175439	0.736842
	<=20% VAF	3056	54	134	2868	36	1	4	31		0.0176702	0.0438482	0.938482	0.0277778	0.111111	0.861111
	>20% VAF	299	143	49	107	21	4	6	11		0.478261	0.16388	0.35786	0.190476	0.285714	0.52381
		SNP				INDEL					SNP			INDEL
Minimum 10x read depth & minimum 4 ALT supporting reads		Overall	Present in Both	FF Only	FFPE Only	Overall	Present in Both	FF Only	FFPE Only		Present in Both	FF Only	FFPE Only	Present in Both	FF Only	FFPE Only
All cases (n=37)	All Events	18079	6934	3273	7872	1139	512	509	118		0.383539	0.181039	0.435422	0.449517	0.446883	0.1036
	<=20% VAF	11282	2422	1597	7263	287	79	135	73		0.214678	0.141553	0.643769	0.275261	0.470383	0.254355
	>20% VAF	6797	4512	1676	609	852	433	374	45		0.663822	0.246579	0.0895984	0.508216	0.438967	0.0528169
BLCA (n=3)	All Events	398	301	45	52	13	11	2	0		0.756281	0.113065	0.130653	0.846154	0.153846	0
	<=20% VAF	201	138	29	34	5	4	1	0		0.686567	0.144279	0.169154	0.8	0.2	0
	>20% VAF	197	163	16	18	8	7	1	0		0.827411	0.0812183	0.0913706	0.875	0.125	0
BRCA (n=4)	All Events	4004	168	92	3744	14	8	6	0		0.041958	0.022977	0.935065	0.571429	0.428571	0
	<=20% VAF	3548	25	42	3481	6	1	5	0		0.00704622	0.0118377	0.981116	0.166667	0.833333	0
	>20% VAF	456	143	50	263	8	7	1	0		0.313596	0.109649	0.576754	0.875	0.125	0
COAD (n=10)	All Events	6174	3331	2180	663	917	407	457	53		0.539521	0.353094	0.107386	0.443839	0.498364	0.0577972
	<=20% VAF	1975	610	844	521	166	36	107	23		0.308861	0.427342	0.263797	0.216867	0.644578	0.138554
	>20% VAF	4199	2721	1336	142	751	371	350	30		0.648011	0.318171	0.0338176	0.494008	0.466045	0.0399467
KIRC (n=4)	All Events	241	154	57	30	33	18	13	2		0.639004	0.236515	0.124481	0.545455	0.393939	0.0606061
	<=20% VAF	101	33	39	29	12	6	4	2		0.326733	0.386139	0.287129	0.5	0.333333	0.166667
	>20% VAF	140	121	18	1	21	12	9	0		0.864286	0.128571	0.00714286	0.571429	0.428571	0
LUAD (n=12)	All Events	3914	2784	715	415	105	63	21	21		0.711293	0.182678	0.10603	0.6	0.2	0.2
	<=20% VAF	2406	1563	508	335	62	31	14	17		0.649626	0.211139	0.139235	0.5	0.225806	0.274194
	>20% VAF	1508	1221	207	80	43	32	7	4		0.809682	0.137268	0.0530504	0.744186	0.162791	0.0930233
UCEC (n=4)	All Events	3348	196	184	2968	57	5	10	42		0.0585424	0.0549582	0.886499	0.0877193	0.175439	0.736842
	<=20% VAF	3051	53	135	2863	36	1	4	31		0.0173714	0.0442478	0.938381	0.0277778	0.111111	0.861111
	>20% VAF	297	143	49	105	21	4	6	11		0.481481	0.164983	0.353535	0.190476	0.285714	0.52381
		SNP				INDEL					SNP			INDEL
Minimum 10x read depth & minimum 5 ALT supporting reads		Overall	Present in Both	FF Only	FFPE Only	Overall	Present in Both	FF Only	FFPE Only		Present in Both	FF Only	FFPE Only	Present in Both	FF Only	FFPE Only
All cases (n=37)	All Events	12454	6756	3288	2410	1139	511	510	118		0.542476	0.264012	0.193512	0.448639	0.447761	0.1036
	<=20% VAF	5926	2343	1540	2043	286	78	135	73		0.395376	0.259872	0.344752	0.272727	0.472028	0.255245
	>20% VAF	6528	4413	1748	367	853	433	375	45		0.676011	0.26777	0.0562194	0.50762	0.439625	0.052755
BLCA (n=3)	All Events	390	291	47	52	13	11	2	0		0.746154	0.120513	0.133333	0.846154	0.153846	0
	<=20% VAF	196	135	28	33	5	4	1	0		0.688776	0.142857	0.168367	0.8	0.2	0
	>20% VAF	194	156	19	19	8	7	1	0		0.804124	0.0979381	0.0979381	0.875	0.125	0
BRCA (n=4)	All Events	821	158	84	579	14	8	6	0		0.192448	0.102314	0.705238	0.571429	0.428571	0
	<=20% VAF	596	21	30	545	6	1	5	0		0.0352349	0.0503356	0.91443	0.166667	0.833333	0
	>20% VAF	225	137	54	34	8	7	1	0		0.608889	0.24	0.151111	0.875	0.125	0
COAD (n=10)	All Events	6084	3227	2228	629	917	406	458	53		0.530408	0.366206	0.103386	0.442748	0.499455	0.0577972
	<=20% VAF	1890	572	829	489	165	35	107	23		0.302646	0.438624	0.25873	0.212121	0.648485	0.139394
	>20% VAF	4194	2655	1399	140	752	371	351	30		0.633047	0.333572	0.033381	0.493351	0.466755	0.0398936
KIRC (n=4)	All Events	238	153	57	28	33	18	13	2		0.642857	0.239496	0.117647	0.545455	0.393939	0.0606061
	<=20% VAF	98	33	38	27	12	6	4	2		0.336735	0.387755	0.27551	0.5	0.333333	0.166667
	>20% VAF	140	120	19	1	21	12	9	0		0.857143	0.135714	0.00714286	0.571429	0.428571	0
LUAD (n=12)	All Events	3857	2739	693	425	105	63	21	21		0.710137	0.179673	0.110189	0.6	0.2	0.2
	<=20% VAF	2362	1534	488	340	62	31	14	17		0.64945	0.206605	0.143946	0.5	0.225806	0.274194
	>20% VAF	1495	1205	205	85	43	32	7	4		0.80602	0.137124	0.0568562	0.744186	0.162791	0.0930233
UCEC (n=4)	All Events	1064	188	179	697	57	5	10	42		0.176692	0.168233	0.655075	0.0877193	0.175439	0.736842
	<=20% VAF	784	48	127	609	36	1	4	31		0.0612245	0.16199	0.776786	0.0277778	0.111111	0.861111
	>20% VAF	280	140	52	88	21	4	6	11		0.5	0.185714	0.314286	0.190476	0.285714	0.52381
MCC 2 Intersection		SNP				INDEL					SNP			INDEL
Minimum 20x read depth		Overall	Present in Both	FF Only	FFPE Only	Overall	Present in Both	FF Only	FFPE Only		Present in Both	FF Only	FFPE Only	Present in Both	FF Only	FFPE Only
All cases (n=37)	All Events	17704	6647	3424	7633	1141	510	514	117		0.375452	0.193403	0.431146	0.446976	0.450482	0.102542
	<=20% VAF	11361	2426	1617	7318	298	82	141	75		0.213538	0.142329	0.644133	0.275168	0.473154	0.251678
	>20% VAF	6343	4221	1807	315	843	428	373	42		0.665458	0.284881	0.049661	0.507711	0.442467	0.0498221
BLCA (n=3)	All Events	384	291	43	50	13	11	2	0		0.757812	0.111979	0.130208	0.846154	0.153846	0
	<=20% VAF	202	137	30	35	5	4	1	0		0.678218	0.148515	0.173267	0.8	0.2	0
	>20% VAF	182	154	13	15	8	7	1	0		0.846154	0.0714286	0.0824176	0.875	0.125	0
BRCA (n=4)	All Events	3784	143	105	3536	14	8	6	0		0.0377907	0.0277484	0.934461	0.571429	0.428571	0
	<=20% VAF	3579	24	44	3511	6	1	5	0		0.00670578	0.0122939	0.981	0.166667	0.833333	0
	>20% VAF	205	119	61	25	8	7	1	0		0.580488	0.297561	0.121951	0.875	0.125	0
COAD (n=10)	All Events	6116	3128	2338	650	919	406	461	52		0.511445	0.382276	0.106279	0.441785	0.501632	0.0565832
	<=20% VAF	2011	615	860	536	177	39	113	25		0.305818	0.427648	0.266534	0.220339	0.638418	0.141243
	>20% VAF	4105	2513	1478	114	742	367	348	27		0.61218	0.360049	0.027771	0.494609	0.469003	0.0363881
KIRC (n=4)	All Events	246	154	57	35	33	17	14	2		0.626016	0.231707	0.142276	0.515152	0.424242	0.0606061
	<=20% VAF	107	34	39	34	12	6	4	2		0.317757	0.364486	0.317757	0.5	0.333333	0.166667
	>20% VAF	139	120	18	1	21	11	10	0		0.863309	0.129496	0.00719424	0.52381	0.47619	0
LUAD (n=12)	All Events	3844	2748	685	411	105	63	21	21		0.71488	0.1782	0.10692	0.6	0.2	0.2
	<=20% VAF	2409	1562	510	337	62	31	14	17		0.648402	0.211706	0.139892	0.5	0.225806	0.274194
	>20% VAF	1435	1186	175	74	43	32	7	4		0.826481	0.121951	0.0515679	0.744186	0.162791	0.0930233
UCEC (n=4)	All Events	3330	183	196	2951	57	5	10	42		0.054955	0.0588589	0.886186	0.0877193	0.175439	0.736842
	<=20% VAF	3053	54	134	2865	36	1	4	31		0.0176875	0.0438913	0.938421	0.0277778	0.111111	0.861111
	>20% VAF	277	129	62	86	21	4	6	11		0.465704	0.223827	0.310469	0.190476	0.285714	0.52381
