## Supplemental Table 4 - Differentially expressed miRNA for "Comprehensive characterization of genomic, transcriptomic and epigenomic artifacts introduced in formalin-fixed, paraffin-embedded tissues"

### Sheet: 91 DE miRNAs FF vs FFPE
miR	W.pval.unpaired	W.pval.BH.unpaired	W.pval.BH.paired	mean.FF	mean.FFPE	median.FF	median.FFPE	fold.change	(-1)/fold.change	log10(fold.change)	cv.FF	cv.FFPE	SAMseq.qval	index
hsa-mir-616.MIMAT0003284	0.000889334	0.00717446	0.000457764	4.01087	1.56263	2.16848	0.983587	0.626037	-1.59735	-0.2034	0.776751	0.812728	0	1080
hsa-mir-22.MIMAT0000077	0.0210255	0.0844537	0.00100491	81083.2	61257.4	81566.6	64699.7	0.793216	-1.26069	-0.100609	0.379629	0.309428	0	351
hsa-mir-101.MIMAT0000099	0.0172428	0.0738979	0.00038147	11207	5999.57	9500.37	4999.08	0.526248	-1.90024	-0.27881	0.676861	0.577924	0	23
hsa-mir-30e.MIMAT0000692	0.00918127	0.0434188	0.000276237	6995.21	5008.58	6234.57	4359.34	0.699269	-1.43006	-0.155356	0.470272	0.377159	0	428
hsa-mir-24.MIMAT0000080	2.35286e-07	7.28629e-06	1.04037e-05	1565.8	4201.71	1236.57	3735.47	3.01919	-0.331214	0.479891	0.917656	0.594294	0	374
hsa-mir-26a.MIMAT0000082	6.36852e-11	7.64223e-09	1.04037e-05	1272.7	3775.97	1232.66	3589.29	2.91028	-0.34361	0.463934	0.349753	0.393007	0	379
hsa-mir-27b.MIMAT0000419	2.42584e-06	5.17512e-05	1.04037e-05	1121.87	2901.37	968.167	2836.94	2.92823	-0.341504	0.466605	0.474599	0.526153	0	384
hsa-mir-27a.MIMAT0000084	1.5201e-06	3.64823e-05	0.0011482	1440.93	2744.21	918.538	2238.43	2.43539	-0.410612	0.386568	1.19752	0.492158	0	382
hsa-mir-26b.MIMAT0000083	9.50526e-13	3.04168e-10	1.04037e-05	323.405	1874.73	331.72	1618.12	4.86632	-0.205494	0.687201	0.360104	0.572135	0	380
hsa-mir-30b.MIMAT0000420	1.11428e-07	3.8204e-06	1.60619e-05	451.413	1699.59	268.029	1416.35	5.2684	-0.189811	0.721679	0.834219	0.619605	0	421
hsa-mir-197.MIMAT0000227	2.97324e-05	0.000402016	0.000625709	482.56	1294.42	354.952	957.296	2.6922	-0.371443	0.430108	0.823706	0.923701	0	289
hsa-mir-155.MIMAT0000646	2.42584e-06	5.17512e-05	1.04037e-05	322.724	1884.72	185.26	907.085	4.87536	-0.205113	0.688006	1.07019	1.12247	0	222
hsa-mir-361.MIMAT0000703	5.47598e-09	4.0438e-07	7.53964e-05	239.945	642.771	192.486	628.614	3.25406	-0.307308	0.512425	0.641906	0.360801	0	578
hsa-mir-106b.MIMAT0000680	1.77284e-05	0.000254019	1.60619e-05	230.688	549.903	199.107	480.72	2.40731	-0.415401	0.381533	0.532183	0.556344	0	31
hsa-mir-342.MIMAT0000753	1.18623e-05	0.000193014	0.000127157	174.701	604.551	137.023	403.667	2.93189	-0.341077	0.467147	0.738202	0.799088	0	562
hsa-mir-484.MIMAT0002174	1.51799e-09	1.32479e-07	1.60619e-05	85.4014	388.598	70.0405	380.971	5.37681	-0.185984	0.730525	0.603013	0.629587	0	854
hsa-mir-19b.MIMAT0000074	7.88072e-05	0.000911238	1.60619e-05	144.266	361.221	123.021	312.732	2.52967	-0.395308	0.403065	0.72784	0.622347	0	302
hsa-mir-574.MIMAT0003239	2.42584e-06	5.17512e-05	2.14577e-05	117.965	362.918	79.6165	310.371	3.86237	-0.258908	0.586854	0.794121	0.544739	0	1032
hsa-mir-146a.MIMAT0000449	5.5166e-05	0.000678966	1.04037e-05	130.568	416.054	81.5555	292.247	3.55212	-0.281522	0.550487	0.928426	0.921621	0	197
hsa-mir-339.MIMAT0000764	2.58543e-10	2.75779e-08	3.26974e-05	43.6427	383.375	27.9879	284.563	9.85109	-0.101512	0.993484	1.11044	0.918773	0	554
hsa-let-7i.MIMAT0004585	7.94135e-07	2.11769e-05	0.000327506	69.3181	287.296	58.7042	223.061	3.75285	-0.266464	0.574361	0.604747	0.728886	0	18
hsa-mir-365.MIMAT0000710	9.36806e-07	2.43063e-05	0.000101134	46.3914	312.231	35.4148	189.956	5.24392	-0.190697	0.719656	0.712467	0.932269	0	609
hsa-mir-374a.MIMAT0004688	2.97324e-05	0.000402016	0.000154145	527.51	186.433	555.286	172.433	0.311769	-3.2075	-0.506167	0.627444	0.480841	0	677
hsa-mir-532.MIMAT0004780	9.93972e-05	0.00108433	0.000540993	80.0893	212.221	56.7037	157.264	2.74269	-0.364605	0.438177	1.06937	0.742033	0	963
hsa-mir-149.MIMAT0000450	0.00184418	0.0121261	1.04037e-05	77.897	416.373	56.0138	155.684	2.74817	-0.363878	0.439044	1.15956	1.12824	0	209
hsa-mir-874.MIMAT0004911	6.71803e-07	1.89686e-05	1.04037e-05	52.8153	167.904	36.2348	125.929	3.40888	-0.293351	0.532612	1.28564	0.7501	0	1172
hsa-mir-374b.MIMAT0004955	2.81862e-07	8.45587e-06	1.04037e-05	52.5095	130.079	48.16	118.872	2.43841	-0.410103	0.387107	0.692272	0.368474	0	678
hsa-mir-331.MIMAT0000760	1.98375e-09	1.587e-07	1.04037e-05	21.1707	117.273	18.1687	111.416	5.86455	-0.170516	0.768235	0.457647	0.685865	0	546
hsa-mir-200b.MIMAT0004571	0.000156071	0.00162857	0.000540993	47.1125	135.408	22.1789	110.842	4.82515	-0.207247	0.683511	1.33896	0.815721	0	306
hsa-mir-1274b.MIMAT0005938	9.50526e-13	3.04168e-10	1.04037e-05	2.38502	80.4082	2.106	76.5881	24.9801	-0.0400319	1.39759	0.824441	0.719375	0	121
hsa-mir-497.MIMAT0002820	1.29604e-06	3.27422e-05	1.04037e-05	23.5347	78.7082	17.0217	65.2675	3.67709	-0.271954	0.565504	0.80824	0.719331	0	874
hsa-mir-195.MIMAT0000461	1.11428e-07	3.8204e-06	1.04037e-05	18.2277	65.7904	16.3542	61.6177	3.60821	-0.277146	0.557292	0.689709	0.584133	0	283
hsa-mir-3607.MIMAT0017985	1.74612e-08	9.85601e-07	4.16149e-05	15.242	71.559	10.9467	54.8414	4.67422	-0.213939	0.669709	1.19795	0.6033	0	576
hsa-mir-24-2.MIMAT0004497	8.85548e-05	0.000988518	0.0011482	33.1773	58.7312	22.35	48.5808	2.12337	-0.470948	0.327027	1.22051	0.576118	0	373
hsa-mir-193a.MIMAT0000459	6.65368e-12	1.27751e-09	1.04037e-05	8.75672	49.991	7.70398	48.4386	5.68	-0.176056	0.754348	0.51668	0.540725	0	277
hsa-mir-3653.MIMAT0018073	6.65368e-12	1.27751e-09	1.04037e-05	4.15643	50.7785	1.99402	43.9816	15.0238	-0.0665609	1.17678	1.18096	0.598802	0	613
hsa-mir-374a.MIMAT0000727	4.27737e-11	5.8661e-09	1.04037e-05	16.6742	46.5283	14.6489	41.8057	2.73537	-0.365581	0.437017	0.428925	0.439769	0	676
hsa-mir-345.MIMAT0000772	6.22017e-05	0.000755383	0.000189268	18.7641	60.044	17.3914	39.8119	2.21907	-0.450639	0.346171	0.709683	1.02111	0	564
hsa-mir-214.MIMAT0000271	2.17433e-08	1.04368e-06	1.04037e-05	6.3711	41.0268	4.71049	38.0065	6.83068	-0.146398	0.834464	1.05073	0.669655	0	339
hsa-mir-340.MIMAT0004692	3.54546e-10	3.40364e-08	1.04037e-05	9.60682	29.9108	9.55086	28.2976	2.7768	-0.360127	0.443544	0.44957	0.448321	0	561
hsa-mir-3647.MIMAT0018067	1.806e-11	2.8896e-09	1.04037e-05	3.7823	32.2056	2.98402	28.2486	7.34148	-0.136212	0.865784	0.867914	0.658628	0	605
hsa-mir-425.MIMAT0001343	9.01141e-06	0.0001522	2.14577e-05	11.9152	34.2002	11.9211	27.9453	2.24016	-0.446398	0.350278	0.593975	0.639163	0	747
hsa-mir-766.MIMAT0003888	3.28403e-06	6.56806e-05	0.000540993	11.6411	28.3852	9.95987	25.9022	2.45461	-0.407397	0.389982	0.715703	0.517338	0	1164
hsa-mir-339.MIMAT0004702	1.34856e-07	4.46419e-06	0.000127157	9.72839	30.2849	8.96674	24.1646	2.52486	-0.396062	0.402237	0.555182	0.709331	0	555
hsa-mir-502.MIMAT0004775	1.5201e-06	3.64823e-05	0.000276237	10.5133	28.4354	7.93409	23.3572	2.72632	-0.366794	0.435578	0.792454	0.533356	0	885
hsa-let-7g.MIMAT0004584	0.00308022	0.0180306	0.00603697	48.9796	32.6394	48.8348	23.0012	0.481616	-2.07634	-0.317299	0.454402	0.729285	0	16
hsa-mir-1296.MIMAT0005794	2.69845e-08	1.23358e-06	0.000230982	5.73192	32.9223	3.81044	21.794	4.73846	-0.211039	0.675637	1.16167	1.20051	0	147
hsa-mir-450a.MIMAT0001545	1.55274e-05	0.000236608	1.04037e-05	8.98696	27.4175	6.14991	20.3707	2.98894	-0.334567	0.475517	0.978027	0.854891	0	841
hsa-mir-3651.MIMAT0018071	2.83275e-08	1.23611e-06	1.04037e-05	1.09058	19.5653	0.329144	18.2483	14.4818	-0.0690524	1.16082	2.08212	0.534026	0	611
hsa-mir-335.MIMAT0000765	1.18623e-05	0.000193014	3.26974e-05	7.11279	22.9325	5.11534	17.3699	3.00391	-0.332899	0.477687	1.19738	1.42633	0	548
hsa-mir-125a.MIMAT0004602	0.000124818	0.00131676	0.00038147	5.918	19.9657	4.86494	13.4942	2.47133	-0.404641	0.392931	0.74276	0.900917	0	95
hsa-let-7a.MIMAT0004481	0.00239179	0.0145324	0.000625709	32.8951	13.3479	26.6201	13.4626	0.523627	-1.90976	-0.280978	0.845009	0.506584	0	3
hsa-mir-2355.MIMAT0017950	2.07957e-06	4.75331e-05	2.14577e-05	4.0215	13.8679	3.3783	12.7243	3.13462	-0.319018	0.496185	1.14532	0.8066	0	366
hsa-mir-296.MIMAT0000690	2.61778e-05	0.000364213	4.16149e-05	3.42445	22.4234	1.69161	11.7233	4.72704	-0.211549	0.674589	1.31168	1.27314	0	390
hsa-mir-219.MIMAT0000276	9.50526e-13	3.04168e-10	1.04037e-05	0.967996	13.5717	0.897001	10.2439	5.92719	-0.168714	0.772849	0.712047	0.632086	0	350
hsa-mir-320b.MIMAT0005792	5.5166e-05	0.000678966	0.00038147	5.09205	11.5514	3.46789	10.0367	2.47023	-0.404821	0.392737	0.831162	0.509587	0	530
hsa-mir-940.MIMAT0004983	3.28403e-06	6.56806e-05	3.26974e-05	3.08146	11.9799	2.5437	9.18536	2.87421	-0.347921	0.458519	0.804193	0.775852	0	1210
hsa-mir-330.MIMAT0000751	4.32389e-05	0.000553457	1.04037e-05	4.03682	9.84582	3.08357	9.0586	2.46319	-0.405978	0.391497	0.787088	0.705855	0	544
hsa-mir-331.MIMAT0004700	9.18274e-08	3.52617e-06	1.60619e-05	3.64548	9.16784	3.13438	8.43859	2.28295	-0.438029	0.358497	0.549913	0.494819	0	547
hsa-mir-33b.MIMAT0003301	5.10917e-06	9.43231e-05	1.60619e-05	3.10084	12.4634	1.87587	8.23365	3.21073	-0.311456	0.506604	0.99873	0.842953	0	558
hsa-mir-23c.MIMAT0018000	1.40615e-08	8.43689e-07	1.04037e-05	0.483873	8.19925	0.430329	8.12129	6.37706	-0.156812	0.804621	0.805418	0.522764	0	371
hsa-mir-95.MIMAT0000094	0.000111445	0.00118875	1.04037e-05	3.0592	8.5916	1.20172	7.05355	3.65785	-0.273385	0.563226	1.63205	0.863339	0	1215
hsa-mir-378c.MIMAT0016847	1.02437e-08	7.02426e-07	1.04037e-05	0.139331	11.6445	0	6.68317	7.68317	-0.130155	0.88554	1.4645	1.61282	0	691
hsa-mir-299.MIMAT0002890	0.00276085	0.0163606	0.00146255	3.41785	7.65254	2.02988	5.89075	2.27427	-0.439702	0.356841	1.1586	0.873177	0	395
hsa-mir-188.MIMAT0000457	0.00141168	0.00989205	1.60619e-05	3.30599	9.8416	1.98129	5.75648	2.26629	-0.441249	0.355316	0.995507	0.90059	0	253
hsa-mir-1249.MIMAT0005901	5.90131e-06	0.000104912	0.000276237	2.55661	8.03558	1.38703	4.80293	2.43103	-0.411348	0.38579	1.65856	1.94685	0	83
hsa-mir-1291.MIMAT0005881	1.848e-08	9.85601e-07	1.04037e-05	0.404869	5.26171	0.313576	4.43877	4.14043	-0.241521	0.617046	1.1736	0.65904	0	142
hsa-mir-183.MIMAT0004560	0.00202129	0.0130231	0.00038147	1.5801	4.94221	1.04046	4.05437	2.47708	-0.403702	0.393939	0.952013	0.912406	0	245
hsa-mir-504.MIMAT0002875	0.0015248	0.0105155	0.00257466	1.45597	5.70791	0.793963	3.9964	2.78512	-0.359051	0.444844	1.31167	0.981837	0	887
hsa-mir-576.MIMAT0003241	0.00184418	0.0121261	1.04037e-05	11.8152	5.54944	9.16628	3.7895	0.471116	-2.12262	-0.326872	0.778928	0.850289	0	1035
hsa-mir-431.MIMAT0001625	0.000808753	0.00657968	1.60619e-05	1.52624	4.85446	1.37787	3.48277	1.88521	-0.530446	0.275359	1.06022	0.957356	0	809
hsa-mir-518b.MIMAT0002844	0.0010362	0.00796797	0.00257466	52.2634	382.599	0	3.40105	4.40105	-0.227219	0.643556	4.62384	4.57078	0	920
hsa-mir-3613.MIMAT0017991	2.50965e-05	0.000354303	0.00038147	0.678691	4.0787	0.365138	3.16256	3.04918	-0.327957	0.484184	1.45236	0.922392	0	584
hsa-mir-624.MIMAT0003293	3.37273e-05	0.000443537	4.16149e-05	1.19284	4.15987	0.772277	3.12563	2.32787	-0.429577	0.366959	0.998716	0.861326	0	1089
hsa-mir-377.MIMAT0004689	6.9156e-05	0.000819626	0.000127157	1.16451	4.71728	0.829814	3.04796	2.21222	-0.452034	0.344829	0.866099	0.995543	0	687
hsa-mir-539.MIMAT0003163	0.0058497	0.0306869	3.26974e-05	8.03752	3.50228	6.41936	2.88432	0.523538	-1.91008	-0.281052	0.976547	1.12242	0	964
hsa-mir-23b.MIMAT0004587	3.37273e-05	0.000443537	0.000230982	0.938954	2.77554	0.644797	2.7602	2.28612	-0.437423	0.359099	0.95191	0.593335	0	370
hsa-mir-3687.MIMAT0018115	0.000198795	0.00203025	0.000276237	1.25039	3.64536	0.524132	2.59279	2.35727	-0.42422	0.372409	1.24614	0.84668	0	656
hsa-mir-377.MIMAT0000730	0.00201686	0.0130231	0.000540993	0.696472	2.71783	0.45832	2.14737	2.15822	-0.463345	0.334095	0.935691	1.03927	0	686
hsa-mir-1248.MIMAT0005900	1.95126e-08	9.85901e-07	1.04037e-05	0.116705	2.77835	0	2.14383	3.14383	-0.318083	0.49746	1.92326	0.802568	0	82
hsa-mir-153.MIMAT0000439	0.000496353	0.00453808	0.00331976	1.03323	3.61567	0.647318	1.8234	1.71394	-0.583452	0.233995	1.10491	1.40663	0	216
hsa-mir-3909.MIMAT0018183	5.56931e-06	0.000100878	0.000154145	0.660122	2.74693	0.378004	1.67025	1.93776	-0.516058	0.287301	1.16094	1.08937	0	702
hsa-mir-1228.MIMAT0005583	9.29363e-05	0.0010255	0.00038147	0.801008	2.08072	0.630211	1.65871	1.6309	-0.613159	0.212427	1.28381	0.704179	0	67
hsa-mir-519a.MIMAT0002869	0.00348805	0.0200511	0.00726981	11.0201	44.7714	0	1.41194	2.41194	-0.414604	0.382367	4.54753	4.47164	0	930
hsa-mir-26a-2.MIMAT0004681	0.00718826	0.0361295	0.0146499	3.19544	1.40887	2.38962	1.31584	0.683214	-1.46367	-0.165443	1.12764	0.706277	0	378
hsa-mir-877.MIMAT0004950	1.34227e-08	8.43689e-07	0.000457764	0.0226358	1.68271	0	1.26086	2.26086	-0.442309	0.354274	3.51033	0.806629	0	1178
hsa-let-7f-1.MIMAT0004486	0.00334606	0.0193507	0.00429435	2.25885	1.41458	1.91587	1.19756	0.753654	-1.32687	-0.122828	0.43866	0.67741	0	12
hsa-mir-320d.MIMAT0006764	7.25876e-06	0.000126698	0.000625709	0.251682	1.43152	0.183504	1.1934	1.85331	-0.539576	0.267947	1.24632	0.777319	0	532
hsa-mir-487a.MIMAT0002178	1.59061e-05	0.000238591	0.000230982	0.286215	1.81653	0.165546	1.1809	1.87114	-0.534433	0.272107	1.53628	1.44486	0	859
hsa-mir-518a.MIMAT0002863	0.00225299	0.0140493	0.00374948	16.7238	165.922	0	1.07117	2.07117	-0.482819	0.316216	4.65667	4.61093	0	918
hsa-mir-4286.MIMAT0016916	1.9609e-07	6.27487e-06	0.0011482	0	1.13521	0	1.01954	2.01954	-0.495163	0.305252	NaN	0.805667	0	784
