## Supplemental Table 6 - miRNA Annotation Priorities for "Comprehensive characterization of genomic, transcriptomic and epigenomic artifacts introduced in formalin-fixed, paraffin-embedded tissues"

### Sheet: Sheet1
Priority	Annotation type	Database
1	mature strand	miRBase v16
2	star strand
3	precursor miRNA
4	stemloop, from 1 to 6 bases outside the mature strand, between the mature and star strands
5	"unannotated", any region other than the mature strand in miRNAs where no star strand is annotated
6	snoRNA	UCSC small RNAs, RepeatMasker
7	tRNA
8	rRNA
9	snRNA
10	scRNA
11	srpRNA
12	Other RNA repeats
13	coding exons with zero annotated CDS region length	UCSC known Genes
14	3' UTR
15	5' UTR
16	coding exon
17	intron
18	LINE	UCSC RepeatMasker
19	SINE
20	LTR
21	Satellite
22	RepeatMasker DNA
23	RepeatMasker Low complexity
24	RepeatMasker Simple Repeat
25	RepeatMasker Other
26	RepeatMasker Unknown
